# An anatomically distinct dopaminergic cell population of the zona incerta as evidence for the human A13 nucleus

**DOI:** 10.64898/2026.05.11.724328

**Authors:** Violet M. Liu, Roy AM Haast, Tallulah S. Andrews, Wataru Inoue, Alaa Taha, Jason Kai, Ali R. Khan, Jonathan C. Lau

## Abstract

The zona incerta (ZI) is a functionally and molecularly diverse deep brain region increasingly recognized as an integrative hub. The rodent ZI contains the dopaminergic A13 nucleus, with studies supporting a central role in modulating sensorimotor integration, nociception, and confers resilience in models of neurodegeneration; however, to date, no clear human homologue has been identified. Here, we identified a tyrosine hydroxylase-positive subregion in the human ZI consistent with the A13, and refined its borders using *ex vivo* MRI and histology. We translate these findings to *in vivo* MRI, demonstrating the A13 is distinguishable from surrounding regions by elevated T_1_ and T_2_* values. We further revealed a principal rostral-caudal axis of molecular and structural connectivity variation in the ZI, and identified the A13 as a localized molecular specialization. Altogether, we report a distinct ZI subregion corresponding to the A13 nucleus, providing an anatomical foundation for further mechanistic and translational investigation.
