## Supplemental Table 1 for "An anatomically distinct dopaminergic cell population of the zona incerta as evidence for the human A13 nucleus"

	ID	Description	GeneRatio	BgRatio	pvalue	p.adjust	qvalue	geneID	Count	cluster	ONTOLOGY
0	GO:0050768	negative regulation of neurogenesis	53/2935	128/13008	1.3349893499581e-06	0.0075987593799615	0.0075953867752879	BMP7/BMPR1A/BRINP1/CDH1/CERS2/CTDSP1/CTNNA1/DAAM2/DICER1/DIP2B/DLL3/DLX1/DLX2/DPYSL5/DUSP10/EFNB3/EPHB2/FGF13/HES5/HOOK3/KIAA0319/KIFAP3/MAG/MAP2/NOTCH1/NRP1/NTN1/PROX1/PSEN1/PTEN/REST/SEMA3A/SEMA3B/SEMA4A/SEMA4B/SEMA4C/SEMA4D/SEMA6A/SEMA6C/SEMA7A/SIRT2/SOX10/SPART/SPP1/SYT4/TLX2/TMEM98/TNR/TREM2/TRIM11/ULK2/WNT5A/YWHAH	53	4_2
1	GO:0051961	negative regulation of nervous system development	53/2935	131/13008	3.08343142412898e-06	0.008775445833071	0.0087715509723248	BMP7/BMPR1A/BRINP1/CDH1/CERS2/CTDSP1/CTNNA1/DAAM2/DICER1/DIP2B/DLL3/DLX1/DLX2/DPYSL5/DUSP10/EFNB3/EPHB2/FGF13/HES5/HOOK3/KIAA0319/KIFAP3/MAG/MAP2/NOTCH1/NRP1/NTN1/PROX1/PSEN1/PTEN/REST/SEMA3A/SEMA3B/SEMA4A/SEMA4B/SEMA4C/SEMA4D/SEMA6A/SEMA6C/SEMA7A/SIRT2/SOX10/SPART/SPP1/SYT4/TLX2/TMEM98/TNR/TREM2/TRIM11/ULK2/WNT5A/YWHAH	53	4_2
2	GO:0022010	central nervous system myelination	15/2935	22/13008	6.36753231973317e-06	0.0090609984909803	0.0090569768916204	ABCA2/ASPA/B4GALT6/CNTN2/ERCC2/FA2H/HES5/KCNJ10/MAG/MAL/MYRF/PLP1/PTEN/SOX10/TENM4	15	4_2
3	GO:0032291	axon ensheathment in central nervous system	15/2935	22/13008	6.36753231973317e-06	0.0090609984909803	0.0090569768916204	ABCA2/ASPA/B4GALT6/CNTN2/ERCC2/FA2H/HES5/KCNJ10/MAG/MAL/MYRF/PLP1/PTEN/SOX10/TENM4	15	4_2
4	GO:0010721	negative regulation of cell development	59/2935	155/13008	8.71215218772167e-06	0.0099179140505023	0.0099135121209759	ACTN4/BMP7/BMPR1A/BRINP1/CDH1/CERS2/CTDSP1/CTNNA1/DAAM2/DICER1/DIP2B/DLL3/DLX1/DLX2/DPYSL5/DUSP10/EFNA5/EFNB3/EPHB2/FBN1/FGF13/HES5/HOOK3/KIAA0319/KIFAP3/MAG/MAP2/NOTCH1/NPR2/NRP1/NTN1/PROX1/PSEN1/PTEN/REST/SEMA3A/SEMA3B/SEMA4A/SEMA4B/SEMA4C/SEMA4D/SEMA6A/SEMA6C/SEMA7A/SHB/SIRT2/SOX10/SPART/SPP1/SYT4/TLX2/TMEM98/TNR/TREM2/TRIM11/TRPV1/ULK2/WNT5A/YWHAH	59	4_2
5	GO:0019233	sensory perception of pain	34/2453	76/13008	2.04136278256558e-07	0.0009048040696893	0.0008525960519512	ADORA1/AQP1/BACE1/CALCA/CCL2/EDN1/EDNRB/FABP5/FYN/GRIN2A/GRM1/HOXD1/HTR2A/IL33/ITGA2/KCNA1/KCNA2/NLGN2/OPRK1/OPRM1/OXT/P2RX7/P2RY1/PENK/PHF24/PRDM12/PTAFR/PTGES/SCN1A/SCN3B/SCN9A/SLC9A1/SMR3A/VIP	34	4_1	BP
6	GO:0048709	oligodendrocyte differentiation	37/2453	89/13008	5.81363572823742e-07	0.0009048040696893	0.0008525960519512	ABCA2/ASPA/BOK/CLU/CNP/CNTN2/DAAM2/DLX1/DLX2/DUSP10/FA2H/HDAC11/HES1/HES5/ID4/IL33/KCNJ10/LPAR1/MAG/MAL/MDK/MYRF/NOTCH1/NRG1/OLIG1/OLIG2/PLP1/PTN/SLC45A3/SOX10/SOX8/SOX9/TENM4/TMEM98/TNFRSF21/ZNF365/ZNF488	37	4_1	BP
7	GO:0042063	gliogenesis	80/2453	253/13008	6.37998015609254e-07	0.0009048040696893	0.0008525960519512	ABCA2/ADGRG1/AKT1/APCDD1/ARHGEF10/ASPA/BOK/CCL2/CD9/CDH2/CDK5R2/CDK6/CERS2/CLU/CNP/CNTN2/DAAM2/DICER1/DLX1/DLX2/DUSP10/E2F1/EMX1/ERBB3/EZH2/FA2H/FGF2/GJC2/GPR157/HDAC11/HES1/HES5/HEXB/ID2/ID4/IL33/KCNJ10/LPAR1/LRP2/LRP8/MAG/MAL/MAPK1/MBOAT7/MDK/MYRF/NDRG1/NOTCH1/NRG1/NRROS/NTRK3/OLIG1/OLIG2/P2RY1/PENK/PLP1/PLPP3/POU3F2/PRPF19/PSEN1/PTN/PTPRB/RB1/RELN/RRAS2/SH3TC2/SIRT2/SLC45A3/SOX10/SOX2/SOX4/SOX…	80	4_1	BP
8	GO:0098656	anion transmembrane transport	68/2453	205/13008	6.40796083349403e-07	0.0009048040696893	0.0008525960519512	ANO2/ANO7/BEST1/BEST2/BEST4/CLCN1/CLCN2/CLCN4/CLCNKA/CLDN4/FOLR2/GABRA1/GABRA2/GABRA3/GABRA4/GABRA5/GABRB1/GABRE/GABRG1/GABRG3/GLRA2/GLRB/GRM1/KCNJ10/LRP2/LRRC8D/MFSD10/MPC1/PER2/PRAF2/PSEN1/PTAFR/RGS2/SLC12A2/SLC13A3/SLC15A4/SLC16A11/SLC16A3/SLC16A9/SLC17A8/SLC1A3/SLC1A4/SLC20A1/SLC23A3/SLC25A10/SLC25A13/SLC25A17/SLC25A19/SLC25A29/SLC25A39/SLC25A4/SLC25A5/SLC25A6/SLC26A8/SLC35B2/SLC37A4/SLC38A3/…	68	4_1	BP
9	GO:0006820	anion transport	107/2453	368/13008	9.65845010092245e-07	0.0009733493604767	0.0009171862171183	ABCC6/ADORA1/AHCYL1/ANO2/ANO7/AVP/BDKRB2/BEST1/BEST2/BEST4/CA2/CLCN1/CLCN2/CLCN4/CLCNKA/CLDN4/CYB5R2/CYP4A11/EDN1/ENPP1/FOLR2/GABRA1/GABRA2/GABRA3/GABRA4/GABRA5/GABRB1/GABRE/GABRG1/GABRG3/GIPC1/GLRA2/GLRB/GLTP/GLTPD2/GRM1/GRM7/KCNJ10/KMO/LRP2/LRRC8D/MFSD10/MFSD5/MGST1/MPC1/NMB/OXT/P2RX7/PER2/PLEKHA8/PRAF2/PRKG2/PSEN1/PTAFR/PTGES/RAB11B/RACGAP1/RGS2/RTBDN/SLC10A3/SLC12A2/SLC13A3/SLC15A4/SLC16A11/S…	107	4_1	BP
10	GO:0007272	ensheathment of neurons	48/2453	131/13008	1.20634658699314e-06	0.0009733493604767	0.0009171862171183	ABCA2/ACER3/AKT1/ARHGEF10/ASPA/BCAS1/CD9/CLDN11/CLU/CNTN2/DICER1/EPB41L3/FA2H/GAL3ST1/HES5/HEXB/HGF/ID4/JAM3/KCNJ10/KLK6/LPAR1/MAG/MAL/MALL/MARVELD1/MTMR2/MYRF/NDRG1/NRG1/OLIG2/ORMDL1/PLLP/PLP1/PMP22/POU3F2/PTN/RARG/SCN8A/SH3TC2/SIRT2/SOX10/TENM4/TMEM98/TNFRSF21/UGT8/XK/ZNF488	48	4_1	BP
11	GO:0008366	axon ensheathment	48/2453	131/13008	1.20634658699314e-06	0.0009733493604767	0.0009171862171183	ABCA2/ACER3/AKT1/ARHGEF10/ASPA/BCAS1/CD9/CLDN11/CLU/CNTN2/DICER1/EPB41L3/FA2H/GAL3ST1/HES5/HEXB/HGF/ID4/JAM3/KCNJ10/KLK6/LPAR1/MAG/MAL/MALL/MARVELD1/MTMR2/MYRF/NDRG1/NRG1/OLIG2/ORMDL1/PLLP/PLP1/PMP22/POU3F2/PTN/RARG/SCN8A/SH3TC2/SIRT2/SOX10/TENM4/TMEM98/TNFRSF21/UGT8/XK/ZNF488	48	4_1	BP
12	GO:0042552	myelination	47/2453	129/13008	1.86710477822565e-06	0.0013181759734273	0.0012421160208827	ABCA2/ACER3/AKT1/ARHGEF10/ASPA/BCAS1/CD9/CLU/CNTN2/DICER1/EPB41L3/FA2H/GAL3ST1/HES5/HEXB/HGF/ID4/JAM3/KCNJ10/KLK6/LPAR1/MAG/MAL/MALL/MARVELD1/MTMR2/MYRF/NDRG1/NRG1/OLIG2/ORMDL1/PLLP/PLP1/PMP22/POU3F2/PTN/RARG/SCN8A/SH3TC2/SIRT2/SOX10/TENM4/TMEM98/TNFRSF21/UGT8/XK/ZNF488	47	4_1	BP
13	GO:0010001	glial cell differentiation	61/2453	187/13008	4.39023268871646e-06	0.0022591597237779	0.0021288041530157	ABCA2/AKT1/ARHGEF10/ASPA/BOK/CDH2/CDK6/CLU/CNP/CNTN2/DAAM2/DICER1/DLX1/DLX2/DUSP10/EMX1/ERBB3/FA2H/FGF2/GPR157/HDAC11/HES1/HES5/ID2/ID4/IL33/KCNJ10/LPAR1/MAG/MAL/MAPK1/MDK/MYRF/NDRG1/NOTCH1/NRG1/NRROS/NTRK3/OLIG1/OLIG2/PLP1/PLPP3/POU3F2/PRPF19/PSEN1/PTN/RELN/SH3TC2/SIRT2/SLC45A3/SOX10/SOX2/SOX4/SOX8/SOX9/TENM4/TMEM98/TNFRSF21/TREM2/ZNF365/ZNF488	61	4_1	BP
14	GO:0022010	central nervous system myelination	14/2453	22/13008	4.80589482106971e-06	0.0022591597237779	0.0021288041530157	ABCA2/ASPA/CLU/CNTN2/FA2H/HES5/ID4/KCNJ10/MAG/MAL/MYRF/PLP1/SOX10/TENM4	14	4_1	BP
15	GO:0032291	axon ensheathment in central nervous system	14/2453	22/13008	4.80589482106971e-06	0.0022591597237779	0.0021288041530157	ABCA2/ASPA/CLU/CNTN2/FA2H/HES5/ID4/KCNJ10/MAG/MAL/MYRF/PLP1/SOX10/TENM4	14	4_1	BP
16	GO:0048713	regulation of oligodendrocyte differentiation	19/2453	36/13008	5.05075456670691e-06	0.0022591597237779	0.0021288041530157	ASPA/DAAM2/DLX1/DLX2/DUSP10/HES1/HES5/ID4/IL33/MDK/NOTCH1/OLIG2/PTN/SLC45A3/TENM4/TMEM98/TNFRSF21/ZNF365/ZNF488	19	4_1	BP
17	GO:0045685	regulation of glial cell differentiation	26/2453	58/13008	5.19990729623121e-06	0.0022591597237779	0.0021288041530157	ASPA/CNTN2/DAAM2/DICER1/DLX1/DLX2/DUSP10/HES1/HES5/ID2/ID4/IL33/MAG/MDK/NOTCH1/NTRK3/OLIG2/PRPF19/PTN/SLC45A3/TENM4/TMEM98/TNFRSF21/TREM2/ZNF365/ZNF488	26	4_1	BP
18	GO:0030900	forebrain development	93/2453	322/13008	6.62618279865224e-06	0.0026731914604848	0.0025189458819538	ADGRG1/AKIRIN2/APLP1/AQP1/ARX/ATP1A3/ATP2B4/AVPR2/BBS4/BCL11B/C21orf91/CDH2/CDK5R2/CDK6/CNP/CNTN2/DCT/DLC1/DLX1/DLX2/DOCK7/E2F1/EMX1/EPHB2/EZH2/FBXO45/FEZ1/FGF13/FGF2/FGF8/FGFR2/FOXB1/FOXP2/FYN/GLI1/GSX1/HAP1/HES1/HES5/HIF1A/HTR5A/ID2/ID4/ISL1/KCNA1/KCNC1/KCNC2/LPAR1/LRP2/LRP8/MBOAT7/MDGA1/MDK/MKKS/NDE1/NEFL/NEUROG3/NOTCH1/NR2F2/NRG1/NRG3/NRP1/NUMBL/OLIG2/OPHN1/PCSK1/PGAP1/POU3F2/PRKG1/PSEN1/PTCH…	93	4_1	BP
19	GO:0048715	negative regulation of oligodendrocyte differentiation	9/2453	11/13008	1.13167646326362e-05	0.0042611391096752	0.0040152675075514	DAAM2/DLX1/DLX2/DUSP10/HES1/HES5/ID4/NOTCH1/TMEM98	9	4_1	BP
20	GO:0043270	positive regulation of ion transport	68/2453	224/13008	1.97482392929026e-05	0.0069711284703946	0.0065688880174286	ADCYAP1R1/ADORA1/AHCYL1/AKAP6/AKT1/ATP1B1/AVP/CAPN3/CCL2/CHP2/CNKSR3/CYP4A11/DNM2/EDN1/EHD3/EPHB2/FGF12/FHL1/GAL/GJC2/HAP1/HCRT/HSPA2/JAK3/KCNA1/KCNC1/KCNC2/KCNJ2/KIF5B/KMO/LRRC55/MCHR1/MYLK/NIPSNAP2/NOS1/OPRK1/OXT/P2RX7/P2RY1/PLP1/PSEN1/PTAFR/PTGES/RAB3B/RAMP3/RELN/RGN/RNF207/RYR2/SCN1B/SCN3B/SCN4B/SLC12A2/SLC17A8/SLC38A3/SLC9A1/SPHK2/SRI/STAC2/STK39/STX1A/TCAF1/TREM2/TRH/TRPC3/UCN/VMP1/WNK1	68	4_1	BP
21	GO:0014013	regulation of gliogenesis	32/2453	83/13008	2.14291679907887e-05	0.0071195259301161	0.0067087228087571	ASPA/CERS2/DAAM2/DICER1/DLX1/DLX2/DUSP10/E2F1/EZH2/GJC2/HES1/HES5/ID2/ID4/IL33/LRP2/MAG/MDK/NOTCH1/NTRK3/OLIG2/PRPF19/PTN/RB1/SIRT2/SOX10/SOX8/TENM4/TMEM98/TREM2/ZNF365/ZNF488	32	4_1	BP
22	GO:0007600	sensory perception	115/2453	428/13008	2.32301623547267e-05	0.0072891087210831	0.0068685205184501	ABCC6/ADGRV1/ADORA1/AQP1/AZGP1/B3GNT2/BACE1/BBS4/BEST1/BEST2/CABP4/CALCA/CCL2/CDKN1B/CFAP69/CNGB1/COCH/COL11A1/CRYBB3/DDIT3/DIAPH1/EDN1/EDNRB/EFEMP1/EML2/EYA4/FABP5/FAM161A/FYN/GABRA5/GLRB/GPR143/GRIK2/GRIN2A/GRM1/GRM7/HEXB/HOXD1/HPN/HPS1/HTR2A/IL33/IMPG2/ITGA2/KCNA1/KCNA2/KCNJ10/KIT/LHFPL3/LOXHD1/LRIG2/LRP2/MKKS/NDUFB9/NLGN2/NMB/NOB1/NTSR2/NYX/OPRK1/OPRM1/OR10A2/OR10H2/OR10H5/OR11A1/OR13A1/OR1E1…	115	4_1	BP
23	GO:0051606	detection of stimulus	60/2453	196/13008	4.53669279290723e-05	0.013485916260179	0.012707766626559	ADGRV1/ADORA1/ATF2/AZGP1/BACE1/BEST1/CABP4/CADM1/CALCA/CDH2/CDHR2/CDS1/CNGB1/COL11A1/DMBT1/FAP/FYN/GPR88/GRIK2/GRK4/HPN/HTR2A/ITGA2/KCNA1/KCNMB2/KIT/MKKS/OR10A2/OR10H2/OR10H5/OR11A1/OR13A1/OR1E1/OR2AG2/OR2Z1/OR4D2/OR4D6/OR4K2/OR52N2/OR5H1/OR6M1/OR8B12/PHF24/PIEZO2/PRDM12/PRPH2/REEP6/RTP1/RTP5/RYR2/SCN1A/SRPX/TAS1R1/TGFB3/TLR6/TMEM107/TREM2/TRPC3/WHRN/YAP1	60	4_1	BP
24	GO:0051932	synaptic transmission, GABAergic	22/2453	51/13008	5.64467276028788e-05	0.0159346834872248	0.0150152377574565	ADORA1/ADRA1A/BAIAP3/CA2/CNTNAP4/EZH2/GABRA1/GABRA2/GABRA3/GABRA4/GABRA5/GABRE/GABRG1/GABRG3/HAP1/HAPLN4/KIF5B/NLGN1/NLGN2/PHF24/PLCL1/ZDHHC3	22	4_1	BP
25	GO:0050906	detection of stimulus involved in sensory perception	41/2453	121/13008	5.9277767601495e-05	0.0159346834872248	0.0150152377574565	ADGRV1/ADORA1/AZGP1/BACE1/BEST1/CALCA/CNGB1/COL11A1/FYN/GRIK2/HPN/HTR2A/ITGA2/KCNA1/KIT/MKKS/OR10A2/OR10H2/OR10H5/OR11A1/OR13A1/OR1E1/OR2AG2/OR2Z1/OR4D2/OR4D6/OR4K2/OR52N2/OR5H1/OR6M1/OR8B12/PHF24/PIEZO2/PRDM12/PRPH2/REEP6/RTP1/RTP5/SCN1A/TAS1R1/WHRN	41	4_1	BP
26	GO:0015698	inorganic anion transport	44/2453	133/13008	6.21517491424582e-05	0.0159346834872248	0.0150152377574565	ABCC6/ANO2/ANO7/BEST1/BEST2/BEST4/CA2/CLCN1/CLCN2/CLCN4/CLCNKA/CLDN4/ENPP1/GABRA1/GABRA2/GABRA3/GABRA4/GABRA5/GABRB1/GABRE/GABRG1/GABRG3/GLRA2/GLRB/LRRC8D/MFSD5/PRKG2/PTAFR/RACGAP1/SLC12A2/SLC17A8/SLC1A3/SLC1A4/SLC20A1/SLC25A10/SLC26A8/SLC37A4/SLC4A2/SLC4A3/SLC4A4/SLC4A8/SLC4A9/TTYH2/VDAC1	44	4_1	BP
27	GO:0014014	negative regulation of gliogenesis	16/2453	32/13008	6.7314806892141e-05	0.0159346834872248	0.0150152377574565	CERS2/DAAM2/DICER1/DLX1/DLX2/DUSP10/HES1/HES5/ID4/NOTCH1/NTRK3/RB1/SIRT2/SOX10/TMEM98/TREM2	16	4_1	BP
28	GO:0050974	detection of mechanical stimulus involved in sensory perception	14/2453	26/13008	6.77111196340998e-05	0.0159346834872248	0.0150152377574565	ADGRV1/BACE1/COL11A1/FYN/HPN/HTR2A/ITGA2/KCNA1/KIT/MKKS/PHF24/PIEZO2/SCN1A/WHRN	14	4_1	BP
29	GO:0014003	oligodendrocyte development	18/2453	39/13008	9.13179845915975e-05	0.0199646133794391	0.0188126370296787	ABCA2/ASPA/CLU/CNTN2/FA2H/HDAC11/HES5/ID4/KCNJ10/LPAR1/MAG/MAL/MYRF/OLIG1/PLP1/SOX10/TENM4/ZNF488	18	4_1	BP
30	GO:0051961	negative regulation of nervous system development	43/2453	131/13008	9.19050899195142e-05	0.0199646133794391	0.0188126370296787	ARHGAP4/BRINP1/CERS2/CTNNA1/DAAM2/DICER1/DIP2B/DLL3/DLX1/DLX2/DUSP10/EFNB3/EPHB2/FGF13/FSTL4/GORASP1/HES1/HES5/ID4/KIAA0319/MAG/NOTCH1/NRP1/NTRK3/PSEN1/PTN/RB1/ROBO2/SEMA3B/SEMA4A/SEMA4B/SEMA4D/SEMA6C/SEMA7A/SIRT2/SLIT1/SOX10/SPART/SPP1/TLX2/TMEM98/TREM2/TRIM46	43	4_1	BP
31	GO:0010959	regulation of metal ion transport	87/2453	317/13008	0.0001005325687097	0.0204185628550852	0.0192403932077141	ADCYAP1R1/ADORA1/AHCYL1/AKAP6/AKT1/ATG5/ATP1A1/ATP1B1/ATP2B4/BCL2/BEST1/CABP4/CABP5/CACNB1/CAPN3/CCL2/CHP2/CNKSR3/CRACR2B/DIAPH1/DNM2/EFHB/EHD3/EPB41/FGF12/FGF13/FHL1/FMR1/FXYD6/FYN/GAL/GJC2/HAP1/HCRT/HECW2/HES1/HOMER3/HSPA2/HTR2A/JAK3/KCNA1/KCNA5/KCNAB3/KCNC1/KCNC2/KCNJ2/KCNS2/KIF5B/LRRC55/MCHR1/MYLK/NIPSNAP2/NKAIN1/NKAIN2/NKAIN4/NOS1/OPRK1/P2RX7/PACSIN3/PLP1/PRKD1/RAMP3/RGN/RNF207/RYR2/SARAF/SC…	87	4_1	BP
32	GO:1902476	chloride transmembrane transport	28/2453	74/13008	0.0001012251699614	0.0204185628550852	0.0192403932077141	ANO2/ANO7/BEST1/BEST2/BEST4/CLCN1/CLCN2/CLCN4/CLCNKA/CLDN4/GABRA1/GABRA2/GABRA3/GABRA4/GABRA5/GABRB1/GABRE/GABRG1/GABRG3/GLRA2/GLRB/SLC12A2/SLC17A8/SLC1A3/SLC1A4/SLC26A8/SLC4A8/TTYH2	28	4_1	BP
33	GO:0050768	negative regulation of neurogenesis	42/2453	128/13008	0.0001113206244002	0.0208051498882002	0.0196046738174184	ARHGAP4/BRINP1/CERS2/CTNNA1/DAAM2/DICER1/DIP2B/DLL3/DLX1/DLX2/DUSP10/EFNB3/EPHB2/FGF13/FSTL4/GORASP1/HES1/HES5/ID4/KIAA0319/MAG/NOTCH1/NRP1/NTRK3/PSEN1/PTN/RB1/SEMA3B/SEMA4A/SEMA4B/SEMA4D/SEMA6C/SEMA7A/SIRT2/SLIT1/SOX10/SPART/SPP1/TLX2/TMEM98/TREM2/TRIM46	42	4_1	BP
34	GO:0051930	regulation of sensory perception of pain	13/2453	24/13008	0.0001141925719784	0.0208051498882002	0.0196046738174184	ADORA1/EDN1/EDNRB/FABP5/GRM1/IL33/OPRK1/OPRM1/OXT/PTAFR/SLC9A1/SMR3A/VIP	13	4_1	BP
35	GO:0051931	regulation of sensory perception	13/2453	24/13008	0.0001141925719784	0.0208051498882002	0.0196046738174184	ADORA1/EDN1/EDNRB/FABP5/GRM1/IL33/OPRK1/OPRM1/OXT/PTAFR/SLC9A1/SMR3A/VIP	13	4_1	BP
36	GO:0044057	regulation of system process	115/2453	446/13008	0.0001519474403223	0.0268187232169022	0.0252712584957242	ADM/ADM5/ADORA1/ADORA2B/ADRA1A/AKAP6/AQP1/ATP1A1/ATP1A3/ATP1B1/ATP2B3/ATP2B4/AVP/AVPR2/BDKRB2/BVES/CACNB1/CALCA/CARTPT/CD38/CHGA/CHRM2/CHRM3/CTNNA3/DAPK3/DICER1/DOCK5/EDN1/EDNRB/EHD3/EPB41/ERRFI1/FAAH/FABP5/FBXO32/FGF12/FGF13/FMR1/GAL/GALR1/GAS6/GRIN2A/GRM1/HCN2/HCRT/HGF/HOMER3/HTR2A/IL33/ISL1/ITGA2/KCNA1/KCNA5/KCNB2/KCNJ2/KCNMB2/KISS1/KIT/MAG/MTMR2/MYH7/MYL3/MYMK/MYOG/MYRF/NLGN1/NLGN2/NMU/NOS1/N…	115	4_1	BP
37	GO:0045686	negative regulation of glial cell differentiation	11/2453	19/13008	0.000176944740676	0.0302843604647921	0.0285369253224223	DAAM2/DLX1/DLX2/DUSP10/HES1/HES5/ID4/NOTCH1/NTRK3/TMEM98/TREM2	11	4_1	BP
38	GO:0060563	neuroepithelial cell differentiation	13/2453	25/13008	0.0001969502099085	0.0327169054577524	0.0308291102568951	B9D1/CDH2/EMX1/FGF2/FGF8/HES1/INSM1/NOTCH1/POU3F2/SOX4/TMEM231/TUBB/WNT4	13	4_1	BP
39	GO:0015711	organic anion transport	74/2453	266/13008	0.0002055206329799	0.0331651581448747	0.0312514983562856	ABCC6/ADORA1/AVP/BDKRB2/BEST1/CYB5R2/CYP4A11/EDN1/FOLR2/GIPC1/GLTP/GLTPD2/GRM1/GRM7/KCNJ10/KMO/LRP2/LRRC8D/MFSD10/MGST1/MPC1/NMB/OXT/P2RX7/PER2/PLEKHA8/PRAF2/PSEN1/PTGES/RGS2/RTBDN/SLC10A3/SLC12A2/SLC13A3/SLC15A4/SLC16A11/SLC16A14/SLC16A3/SLC16A9/SLC17A8/SLC1A3/SLC1A4/SLC22A3/SLC23A3/SLC25A10/SLC25A13/SLC25A17/SLC25A19/SLC25A29/SLC25A39/SLC25A4/SLC25A5/SLC25A6/SLC26A8/SLC27A4/SLC2A10/SLC32A1/SLC3…	74	4_1	BP
40	GO:0098661	inorganic anion transmembrane transport	32/2453	92/13008	0.0002142009082508	0.0336057424944601	0.0316666605881896	ANO2/ANO7/BEST1/BEST2/BEST4/CLCN1/CLCN2/CLCN4/CLCNKA/CLDN4/GABRA1/GABRA2/GABRA3/GABRA4/GABRA5/GABRB1/GABRE/GABRG1/GABRG3/GLRA2/GLRB/PTAFR/SLC12A2/SLC17A8/SLC1A3/SLC1A4/SLC20A1/SLC25A10/SLC26A8/SLC37A4/SLC4A8/TTYH2	32	4_1	BP
41	GO:0006939	smooth muscle contraction	33/2453	96/13008	0.0002213565153399	0.033789772936224	0.0318400723060885	ADORA1/ADORA2B/ADRA1A/APBB2/ATP2B4/BDKRB2/CALCA/CD38/CHRM2/CHRM3/COMP/DAPK3/DOCK5/EDN1/EDNRB/HTR2A/ITGA2/KCNB2/KIT/MKKS/MYLK/NMU/OXT/PRKG1/PTAFR/RAP1GDS1/RGS2/SCNN1B/SETD3/SPHK1/SULF1/TBX3/TNNI3	33	4_1	BP
42	GO:0007218	neuropeptide signaling pathway	29/2453	81/13008	0.0002370499926673	0.0352331146996132	0.0332001319370144	CALCA/CARTPT/ECEL1/GAL/GALR1/GLRA2/GLRB/GPR143/GPR37/HCRT/KISS1R/MCHR1/NMB/NMU/NPBWR1/NPY2R/NTSR2/NXPH3/OPRK1/OPRM1/PENK/PRLHR/PYY/QRFPR/RELA/SORCS3/SORT1/TAC3/UCN	29	4_1	BP
43	GO:0006821	chloride transport	31/2453	89/13008	0.0002595089515158	0.0375822194400368	0.0354136911974105	ANO2/ANO7/BEST1/BEST2/BEST4/CA2/CLCN1/CLCN2/CLCN4/CLCNKA/CLDN4/GABRA1/GABRA2/GABRA3/GABRA4/GABRA5/GABRB1/GABRE/GABRG1/GABRG3/GLRA2/GLRB/PRKG2/PTAFR/SLC12A2/SLC17A8/SLC1A3/SLC1A4/SLC26A8/SLC4A8/TTYH2	31	4_1	BP
44	GO:1904862	inhibitory synapse assembly	10/2453	17/13008	0.0002957316571903	0.0417573099952781	0.0393478752303799	CBLN4/FGF13/GABRA1/GABRA2/HAPLN4/LGI2/NLGN2/SEMA4A/SEMA4D/SRGAP2	10	4_1	BP
45	GO:0019228	neuronal action potential	13/2453	26/13008	0.000326189300183	0.0449345650593602	0.0423417997875588	FGF12/FMR1/GPR88/GRIK2/KCNA1/KCNA2/KCNMB2/SCN1A/SCN3A/SCN4A/SCN7A/SCN8A/SCN9A	13	4_1	BP
46	GO:1902495	transmembrane transporter complex	88/2550	296/13542	3.12340544610461e-06	0.001114559678709	0.001024601100829	ABCA2/ABCB6/ABCB8/ABHD6/AKAP6/ANO2/ATP1A1/ATP1A3/ATP1B1/BEST1/BEST2/BEST4/C2CD6/CACNB1/CLCN1/CLCN2/CLCNKA/CLDN4/CNGB1/CNIH3/FOXRED1/GABRA1/GABRA2/GABRA3/GABRA4/GABRA5/GABRB1/GABRE/GABRG1/GABRG3/GLRA2/GLRB/GRID2/GRIK2/GRIK3/GRIN2A/HCN2/HSPA2/KCNA1/KCNA2/KCNA3/KCNA5/KCNAB3/KCNB2/KCNC1/KCNC2/KCNC3/KCNJ2/KCNK2/KCNMB2/KCNS2/LRRC55/LRRC8D/MCU/MCUB/MICU3/NDUFA8/NDUFB2/NDUFB7/NDUFB9/NDUFS1/NDUFV1/NDUFV2/…	88	4_1	CC
47	GO:0099699	integral component of synaptic membrane	49/2550	140/13542	4.11787307013172e-06	0.001114559678709	0.001024601100829	ABHD6/ADAM23/ADORA1/ADRA1A/ATP1A3/ATP2B3/ATP2B4/CDH2/CHRM2/DAGLA/EFNB3/EPHB2/FXYD6/GABRA2/GABRA3/GABRA4/GABRA5/GABRG3/GPM6A/GRID2/GRIN2A/GRM3/GSG1L/HTR2A/HTR5A/KCNA1/KCNA2/KCNA3/KCNC1/LRRTM1/LRRTM2/NECTIN1/NLGN1/NLGN2/NRP1/NTRK3/OPRK1/OPRM1/P2RX6/P2RY1/PCDH8/PSEN1/PSENEN/PTPRA/PTPRO/SLC16A3/SLC6A6/SORCS3/STX1A	49	4_1	CC
48	GO:0034707	chloride channel complex	20/2550	39/13542	4.9831282207558e-06	0.001114559678709	0.001024601100829	ANO2/BEST1/BEST2/BEST4/CLCN1/CLCN2/CLCNKA/CLDN4/GABRA1/GABRA2/GABRA3/GABRA4/GABRA5/GABRB1/GABRE/GABRG1/GABRG3/GLRA2/GLRB/TTYH2	20	4_1	CC
49	GO:0099240	intrinsic component of synaptic membrane	51/2550	151/13542	8.46731937633417e-06	0.00142039282538	0.0013057497775083	ABHD6/ADAM23/ADORA1/ADRA1A/ATP1A3/ATP2B3/ATP2B4/CDH2/CHRM2/CNTN2/DAGLA/EFNB3/EPHB2/FXYD6/GABRA2/GABRA3/GABRA4/GABRA5/GABRG3/GPM6A/GRID2/GRIN2A/GRM3/GSG1L/HTR2A/HTR5A/KCNA1/KCNA2/KCNA3/KCNC1/LRRTM1/LRRTM2/NECTIN1/NLGN1/NLGN2/NRP1/NTNG2/NTRK3/OPRK1/OPRM1/P2RX6/P2RY1/PCDH8/PSEN1/PSENEN/PTPRA/PTPRO/SLC16A3/SLC6A6/SORCS3/STX1A	51	4_1	CC
50	GO:0045211	postsynaptic membrane	72/2550	239/13542	1.45852830356335e-05	0.001957344983382	0.0017993633387118	ABHD17B/ABHD17C/ABHD6/ADORA1/ADRA1A/CDH2/CHRM2/CHRM3/CNIH3/CNTN2/DAGLA/DNM2/DNM3/EFNB3/EPHB2/FARP1/FBXO45/FMR1/FXYD6/GABRA1/GABRA2/GABRA3/GABRA4/GABRA5/GABRB1/GABRE/GABRG1/GABRG3/GLRA2/GLRB/GRID2/GRIK2/GRIK3/GRIN2A/GRM1/GRM3/GRM7/GSG1L/HIP1/HTR2A/HTR5A/IGSF21/KCNA1/KCNA3/KCNC1/KCNC2/KCNC3/KCTD8/LRRTM1/LRRTM2/MAGEE1/NLGN1/NLGN2/NRP1/NTRK3/OPRK1/OPRM1/P2RX6/P2RY1/PCDH8/PCDHB13/PDLIM4/PTPRO/RAPSN/SH…	72	4_1	CC
51	GO:1990351	transporter complex	91/2550	321/13542	1.76854524776137e-05	0.0019778231020798	0.0018181886231371	ABCA2/ABCB6/ABCB8/ABHD6/AKAP6/ANO2/ATP11A/ATP1A1/ATP1A3/ATP1B1/ATP8B3/BEST1/BEST2/BEST4/C2CD6/CACNB1/CLCN1/CLCN2/CLCNKA/CLDN4/CNGB1/CNIH3/FOXRED1/GABRA1/GABRA2/GABRA3/GABRA4/GABRA5/GABRB1/GABRE/GABRG1/GABRG3/GLRA2/GLRB/GRID2/GRIK2/GRIK3/GRIN2A/HCN2/HSPA2/KCNA1/KCNA2/KCNA3/KCNA5/KCNAB3/KCNB2/KCNC1/KCNC2/KCNC3/KCNJ2/KCNK2/KCNMB2/KCNS2/LRRC55/LRRC8D/MCU/MCUB/MICU3/NDUFA8/NDUFB2/NDUFB7/NDUFB9/NDUFS1/…	91	4_1	CC
52	GO:0099056	integral component of presynaptic membrane	26/2550	64/13542	4.25259801729153e-05	0.0040764189565751	0.0037474021626057	ADAM23/ADORA1/ADRA1A/ATP1A3/ATP2B3/ATP2B4/CDH2/CHRM2/EFNB3/EPHB2/FXYD6/GABRA5/GPM6A/GRM3/HTR2A/KCNA1/KCNA2/KCNA3/KCNC1/NECTIN1/OPRK1/OPRM1/P2RY1/PSEN1/PSENEN/STX1A	26	4_1	CC
53	GO:0042734	presynaptic membrane	44/2550	135/13542	8.94604249923291e-05	0.0065660974084317	0.0060361331576453	ADAM23/ADORA1/ADRA1A/ATP1A3/ATP2B3/ATP2B4/CDH2/CHRM2/CNTNAP4/EFNB3/EPHB2/FBXO45/FMR1/FXYD6/GABRA5/GAD2/GPM6A/GRIK2/GRIK3/GRIN2A/GRM3/HIP1/HTR2A/IGSF21/KCNA1/KCNA2/KCNA3/KCNC1/KCNC2/KCNC3/KCTD8/NECTIN1/NLGN2/NTNG2/OPRK1/OPRM1/P2RY1/PCDH8/PSEN1/PSENEN/SLC4A8/SNAP25/STX1A/STX1B	44	4_1	CC
54	GO:1902711	GABA-A receptor complex	9/2550	13/13542	0.0001005878105498	0.0065660974084317	0.0060361331576453	GABRA1/GABRA2/GABRA3/GABRA4/GABRA5/GABRB1/GABRE/GABRG1/GABRG3	9	4_1	CC
55	GO:0034706	sodium channel complex	12/2550	21/13542	0.000104310231529	0.0065660974084317	0.0060361331576453	GRIK2/GRIK3/SCN1A/SCN1B/SCN3A/SCN3B/SCN4A/SCN4B/SCN7A/SCN8A/SCN9A/SCNN1B	12	4_1	CC
56	GO:0097060	synaptic membrane	92/2550	340/13542	0.0001076409411218	0.0065660974084317	0.0060361331576453	ABHD17B/ABHD17C/ABHD6/ADAM23/ADORA1/ADRA1A/ATP1A3/ATP2B3/ATP2B4/CDH2/CHRM2/CHRM3/CNIH3/CNTN2/CNTNAP4/CRYAB/DAGLA/DNM2/DNM3/EFNB3/EPHB2/FARP1/FBXO45/FMR1/FXYD6/GABRA1/GABRA2/GABRA3/GABRA4/GABRA5/GABRB1/GABRE/GABRG1/GABRG3/GAD2/GLRA2/GLRB/GPM6A/GRID2/GRIK2/GRIK3/GRIN2A/GRM1/GRM3/GRM7/GSG1L/HIP1/HTR2A/HTR5A/IGSF21/KCNA1/KCNA2/KCNA3/KCNC1/KCNC2/KCNC3/KCTD8/LRRTM1/LRRTM2/MAGEE1/MTMR2/NECTIN1/NLGN1/NLG…	92	4_1	CC
57	GO:0098889	intrinsic component of presynaptic membrane	27/2550	71/13542	0.0001183611826017	0.0066183627938168	0.0060841800881271	ADAM23/ADORA1/ADRA1A/ATP1A3/ATP2B3/ATP2B4/CDH2/CHRM2/EFNB3/EPHB2/FXYD6/GABRA5/GPM6A/GRM3/HTR2A/KCNA1/KCNA2/KCNA3/KCNC1/NECTIN1/NTNG2/OPRK1/OPRM1/P2RY1/PSEN1/PSENEN/STX1A	27	4_1	CC
58	GO:0034702	ion channel complex	66/2550	229/13542	0.000142265569497	0.007343092087115	0.0067504148765384	ABCB8/ABHD6/AKAP6/ANO2/BEST1/BEST2/BEST4/C2CD6/CACNB1/CLCN1/CLCN2/CLCNKA/CLDN4/CNGB1/CNIH3/GABRA1/GABRA2/GABRA3/GABRA4/GABRA5/GABRB1/GABRE/GABRG1/GABRG3/GLRA2/GLRB/GRID2/GRIK2/GRIK3/GRIN2A/HCN2/HSPA2/KCNA1/KCNA2/KCNA3/KCNA5/KCNAB3/KCNB2/KCNC1/KCNC2/KCNC3/KCNJ2/KCNK2/KCNMB2/KCNS2/LRRC55/LRRC8D/MCU/MCUB/MICU3/RYR1/RYR2/SCN1A/SCN1B/SCN3A/SCN3B/SCN4A/SCN4B/SCN7A/SCN8A/SCN9A/SCNN1B/SLC5A3/TRPC3/TRPV6/…	66	4_1	CC
59	GO:0099055	integral component of postsynaptic membrane	36/2550	107/13542	0.0001862174806441	0.0089251378223008	0.008204770199809	ABHD6/ADORA1/ADRA1A/CDH2/CHRM2/DAGLA/EFNB3/EPHB2/FXYD6/GABRA2/GABRA3/GABRA4/GABRA5/GRID2/GRIN2A/GRM3/GSG1L/HTR2A/HTR5A/KCNA1/KCNA3/KCNC1/LRRTM1/LRRTM2/NLGN1/NLGN2/NRP1/NTRK3/OPRK1/OPRM1/P2RX6/PCDH8/PTPRO/SLC16A3/SLC6A6/SORCS3	36	4_1	CC
60	GO:0098936	intrinsic component of postsynaptic membrane	37/2550	112/13542	0.0002318773273437	0.0098321522001888	0.0090385774402865	ABHD6/ADORA1/ADRA1A/CDH2/CHRM2/CNTN2/DAGLA/EFNB3/EPHB2/FXYD6/GABRA2/GABRA3/GABRA4/GABRA5/GRID2/GRIN2A/GRM3/GSG1L/HTR2A/HTR5A/KCNA1/KCNA3/KCNC1/LRRTM1/LRRTM2/NLGN1/NLGN2/NRP1/NTRK3/OPRK1/OPRM1/P2RX6/PCDH8/PTPRO/SLC16A3/SLC6A6/SORCS3	37	4_1	CC
61	GO:0001518	voltage-gated sodium channel complex	9/2550	14/13542	0.0002344477424784	0.0098321522001888	0.0090385774402865	SCN1A/SCN1B/SCN3A/SCN3B/SCN4A/SCN4B/SCN7A/SCN8A/SCN9A	9	4_1	CC
62	GO:0044305	calyx of Held	10/2550	17/13542	0.0002921925723485	0.0115330127085824	0.0106021577335152	ADORA1/ATP1A3/CALB1/CPLX1/KCNA1/KCNA2/KCNA3/KCNC1/KCNK2/PRKCB	10	4_1	CC
63	GO:0098793	presynapse	116/2550	463/13542	0.0004558112794723	0.016991631584776	0.0156201994018021	ADAM23/ADORA1/ADRA1A/AP3M2/ARHGAP44/ATP1A3/ATP2B3/ATP2B4/ATP6V0A1/ATP6V1B2/BACE1/BAIAP3/BRSK1/CABP4/CADPS/CADPS2/CALB1/CALCA/CDH2/CHRM2/CLCN4/CNTNAP4/CPLX1/CTBP2/CTTNBP2/DDC/DNM2/DNM3/EFNB3/EPHB2/FBXO45/FMR1/FXYD6/FZD3/GABRA2/GABRA5/GAD2/GIPC1/GPM6A/GRIK2/GRIK3/GRIN2A/GRM3/GRM7/HAP1/HCRT/HIP1/HTR2A/IGSF21/IQSEC1/ITGA2/KCNA1/KCNA2/KCNA3/KCNC1/KCNC2/KCNC3/KCNJ10/KCNK2/KCTD8/LAMP1/LGI3/MCTP1/METTL5/…	116	4_1	CC
64	GO:1902710	GABA receptor complex	9/2550	15/13542	0.0004881199656376	0.0172383419443599	0.0158469972223624	GABRA1/GABRA2/GABRA3/GABRA4/GABRA5/GABRB1/GABRE/GABRG1/GABRG3	9	4_1	CC
65	GO:0030312	external encapsulating structure	101/2550	396/13542	0.0005397450460914	0.0172461393298745	0.0158541652636386	A1BG/ACAN/ADAM19/ADAMTS4/ADAMTS5/ADAMTS9/AEBP1/AHSG/ANGPTL2/ANOS1/ANXA4/APLP1/AZGP1/BCAM/BMPER/C6orf15/CBLN4/CCDC80/CDH2/CHADL/CHI3L1/CILP/CLU/COCH/COL11A1/COL16A1/COL21A1/COL25A1/COL4A5/COL6A3/COL7A1/COL9A2/COL9A3/COMP/CTHRC1/CTSD/DMBT1/DPT/ECM1/EDIL3/EFEMP1/ELN/EMILIN2/F3/FBLN7/FGF1/FGFBP3/FGFR2/FLRT2/FREM1/GPC4/GREM1/HAPLN1/HAPLN2/HAPLN4/IGFALS/IMPG2/ITIH4/KAZALD1/LAMA1/LAMA4/LOXL1/LRIG2/LRRC3…	101	4_1	CC
66	GO:0031012	extracellular matrix	101/2550	396/13542	0.0005397450460914	0.0172461393298745	0.0158541652636386	A1BG/ACAN/ADAM19/ADAMTS4/ADAMTS5/ADAMTS9/AEBP1/AHSG/ANGPTL2/ANOS1/ANXA4/APLP1/AZGP1/BCAM/BMPER/C6orf15/CBLN4/CCDC80/CDH2/CHADL/CHI3L1/CILP/CLU/COCH/COL11A1/COL16A1/COL21A1/COL25A1/COL4A5/COL6A3/COL7A1/COL9A2/COL9A3/COMP/CTHRC1/CTSD/DMBT1/DPT/ECM1/EDIL3/EFEMP1/ELN/EMILIN2/F3/FBLN7/FGF1/FGFBP3/FGFR2/FLRT2/FREM1/GPC4/GREM1/HAPLN1/HAPLN2/HAPLN4/IGFALS/IMPG2/ITIH4/KAZALD1/LAMA1/LAMA4/LOXL1/LRIG2/LRRC3…	101	4_1	CC
67	GO:0098982	GABA-ergic synapse	24/2550	67/13542	0.0007699376546462	0.0234830984667107	0.0215877256278805	ABHD6/ADRA1A/ATP2B3/CALB1/CBLN4/CTBP2/GABRA1/GABRA2/GABRA3/GABRA4/GABRA5/GABRB1/GABRG3/GLRB/LRRTM1/LRRTM2/MDGA1/NLGN1/NLGN2/NRG1/PTPRO/SLC32A1/SLC6A6/SV2A	24	4_1	CC
68	GO:0044304	main axon	21/2550	56/13542	0.0008127053108142	0.0237097940676665	0.0217961241252687	ADORA1/CNTN2/DAGLA/EPB41L3/ERMN/GJC2/HAPLN2/KCNA1/KCNA2/KCNC1/KCNC2/MAG/MAP1A/MYO1D/ROBO2/SCN1A/SCN1B/SCN8A/SIRT2/TRIM46/UCN	21	4_1	CC
69	GO:0062023	collagen-containing extracellular matrix	78/2550	300/13542	0.0012371658472671	0.0345890951465093	0.0317973327411632	A1BG/ACAN/ADAM19/ADAMTS4/ADAMTS5/ADAMTS9/AEBP1/AHSG/ANGPTL2/ANXA4/APLP1/AZGP1/BCAM/CBLN4/CCDC80/CDH2/CHADL/CILP/CLU/COCH/COL11A1/COL16A1/COL21A1/COL25A1/COL4A5/COL6A3/COL7A1/COL9A2/COL9A3/COMP/CTHRC1/CTSD/DPT/ECM1/EDIL3/EFEMP1/ELN/EMILIN2/F3/FGFBP3/FGFR2/FREM1/GPC4/GREM1/HAPLN1/HAPLN4/IMPG2/ITIH4/KAZALD1/LAMA1/LAMA4/LOXL1/MDK/MFAP4/NTNG2/P3H2/PCSK6/PLG/PLSCR1/RELL2/RTBDN/SDC2/SEMA3B/SEMA7A/SERPIN…	78	4_1	CC
70	GO:0005750	mitochondrial respiratory chain complex III	7/2550	11/13542	0.0013465118571175	0.0347503636971481	0.0319455849502373	UQCR10/UQCR11/UQCRC1/UQCRFS1/UQCRH/UQCRHL/UQCRQ	7	4_1	CC
71	GO:0045275	respiratory chain complex III	7/2550	11/13542	0.0013465118571175	0.0347503636971481	0.0319455849502373	UQCR10/UQCR11/UQCRC1/UQCRFS1/UQCRH/UQCRHL/UQCRQ	7	4_1	CC
72	GO:0150034	distal axon	65/2550	244/13542	0.0015899372624018	0.0395128852989499	0.0363237128954187	ADORA1/APBB2/ARHGAP4/ATP1A3/BRSK1/CABP4/CALB1/CALCA/CCDC120/CDK5R2/CHRM2/COBL/CPLX1/DNM2/DOCK7/EXOC6/FEZ1/FGF13/FMR1/FSCN1/GDPD5/GPM6A/GPRIN1/GRIK3/HAP1/INPP5J/IQGAP1/ITGA2/KCNA1/KCNA2/KCNA3/KCNC1/KCNC2/KCNK2/KLC1/LRIG2/LRRTM1/NECTIN1/NEFL/NGEF/NMU/OPHN1/OPRK1/OXT/PALLD/PCSK1/PENK/PRKCB/PSEN1/PTPRO/RASGRF1/SCGN/SHTN1/SIGMAR1/SIRT2/SLC17A8/SLC32A1/SLC4A8/SNAP25/STMN4/TAOK2/TH/UCN/UNC5C/WHRN	65	4_1	CC
73	GO:0035869	ciliary transition zone	20/2550	55/13542	0.0016653089118494	0.0399079385661057	0.036686880539239	AHI1/B9D1/BBS4/CETN2/DYNC2LI1/FAM161A/IFT140/NPHP1/PCDHB13/RPGRIP1L/TCTN1/TMEM107/TMEM17/TMEM231/TMEM237/TMEM67/TTBK2/TTC8/WDR19/WHRN	20	4_1	CC
74	GO:0008509	anion transmembrane transporter activity	68/2496	219/13329	6.78414963143339e-06	0.0022071605771704	0.0020867126391953	ABCC6/ANO2/ANO7/BEST1/BEST2/BEST4/CLCN1/CLCN2/CLCN4/CLCNKA/CLDN4/GABRA1/GABRA2/GABRA3/GABRA4/GABRA5/GABRB1/GABRE/GABRG1/GABRG3/GLRA2/GLRB/LRRC8D/MFSD10/MFSD5/MPC1/OCA2/RTBDN/SLC12A2/SLC13A3/SLC15A4/SLC16A11/SLC16A3/SLC16A9/SLC17A8/SLC1A3/SLC1A4/SLC22A3/SLC23A3/SLC25A10/SLC25A13/SLC25A17/SLC25A19/SLC25A29/SLC25A4/SLC25A5/SLC25A6/SLC26A8/SLC27A4/SLC2A10/SLC32A1/SLC35B2/SLC37A4/SLC38A3/SLC4A2/SLC4A3…	68	4_1	MF
75	GO:0015267	channel activity	101/2496	359/13329	6.93569805440457e-06	0.0022071605771704	0.0020867126391953	ANO2/ANO7/AQP1/AQP2/AQP4/ATP5F1A/ATP5F1B/ATP5F1D/ATP5PF/ATP5PO/BCL2/BEST1/BEST2/BEST4/CACNB1/CALHM6/CLCN1/CLCN2/CLCN4/CLCNKA/CLDN4/CNGB1/CYBB/GABRA1/GABRA2/GABRA3/GABRA4/GABRA5/GABRB1/GABRE/GABRG1/GABRG3/GJB1/GJC2/GLRA2/GLRB/GPM6A/GRID2/GRIK2/GRIK3/GRIN2A/HCN2/KCNA1/KCNA2/KCNA3/KCNA5/KCNAB3/KCNB2/KCNC1/KCNC2/KCNC3/KCNH8/KCNJ10/KCNJ2/KCNK2/KCNMB2/KCNN3/KCNS2/KCNT2/LRRC55/LRRC8D/MCU/OPRM1/P2RX6/P2R…	101	4_1	MF
76	GO:0022803	passive transmembrane transporter activity	101/2496	359/13329	6.93569805440457e-06	0.0022071605771704	0.0020867126391953	ANO2/ANO7/AQP1/AQP2/AQP4/ATP5F1A/ATP5F1B/ATP5F1D/ATP5PF/ATP5PO/BCL2/BEST1/BEST2/BEST4/CACNB1/CALHM6/CLCN1/CLCN2/CLCN4/CLCNKA/CLDN4/CNGB1/CYBB/GABRA1/GABRA2/GABRA3/GABRA4/GABRA5/GABRB1/GABRE/GABRG1/GABRG3/GJB1/GJC2/GLRA2/GLRB/GPM6A/GRID2/GRIK2/GRIK3/GRIN2A/HCN2/KCNA1/KCNA2/KCNA3/KCNA5/KCNAB3/KCNB2/KCNC1/KCNC2/KCNC3/KCNH8/KCNJ10/KCNJ2/KCNK2/KCNMB2/KCNN3/KCNS2/KCNT2/LRRC55/LRRC8D/MCU/OPRM1/P2RX6/P2R…	101	4_1	MF
77	GO:0005237	inhibitory extracellular ligand-gated ion channel activity	10/2496	13/13329	8.56318361656835e-06	0.0022071605771704	0.0020867126391953	GABRA1/GABRA2/GABRA3/GABRA4/GABRA5/GABRE/GABRG1/GABRG3/GLRA2/GLRB	10	4_1	MF
78	GO:0005254	chloride channel activity	25/2496	58/13329	1.60823614505975e-05	0.002873753895122	0.0027169289977875	ANO2/ANO7/BEST1/BEST2/BEST4/CLCN1/CLCN2/CLCN4/CLCNKA/CLDN4/GABRA1/GABRA2/GABRA3/GABRA4/GABRA5/GABRB1/GABRE/GABRG1/GABRG3/GLRA2/GLRB/SLC17A8/SLC1A4/SLC26A8/TTYH2	25	4_1	MF
79	GO:0099095	ligand-gated anion channel activity	11/2496	16/13329	1.67240769842214e-05	0.002873753895122	0.0027169289977875	GABRA1/GABRA2/GABRA3/GABRA4/GABRA5/GABRB1/GABRE/GABRG1/GABRG3/GLRA2/GLRB	11	4_1	MF
80	GO:0140323	solute:anion antiporter activity	13/2496	22/13329	3.07486314163916e-05	0.0040662598895598	0.0038443582191357	SLC25A13/SLC25A4/SLC25A5/SLC25A6/SLC32A1/SLC37A4/SLC38A3/SLC4A2/SLC4A3/SLC4A4/SLC4A8/SLC4A9/SLC7A11	13	4_1	MF
81	GO:0005253	anion channel activity	27/2496	67/13329	3.26140666982897e-05	0.0040662598895598	0.0038443582191357	ANO2/ANO7/BEST1/BEST2/BEST4/CLCN1/CLCN2/CLCN4/CLCNKA/CLDN4/GABRA1/GABRA2/GABRA3/GABRA4/GABRA5/GABRB1/GABRE/GABRG1/GABRG3/GLRA2/GLRB/LRRC8D/SLC17A8/SLC1A4/SLC26A8/TTYH2/VDAC1	27	4_1	MF
82	GO:0022851	GABA-gated chloride ion channel activity	9/2496	12/13329	3.54959641183695e-05	0.0040662598895598	0.0038443582191357	GABRA1/GABRA2/GABRA3/GABRA4/GABRA5/GABRB1/GABRE/GABRG1/GABRG3	9	4_1	MF
83	GO:0015103	inorganic anion transmembrane transporter activity	38/2496	109/13329	4.63600694056047e-05	0.0043975492907804	0.0041575686796291	ABCC6/ANO2/ANO7/BEST1/BEST2/BEST4/CLCN1/CLCN2/CLCN4/CLCNKA/CLDN4/GABRA1/GABRA2/GABRA3/GABRA4/GABRA5/GABRB1/GABRE/GABRG1/GABRG3/GLRA2/GLRB/LRRC8D/MFSD5/SLC12A2/SLC17A8/SLC1A4/SLC25A10/SLC26A8/SLC37A4/SLC4A2/SLC4A3/SLC4A4/SLC4A8/SLC4A9/SLC6A6/TTYH2/VDAC1	38	4_1	MF
84	GO:0008503	benzodiazepine receptor activity	8/2496	10/13329	4.69185666329634e-05	0.0043975492907804	0.0041575686796291	GABRA1/GABRA2/GABRA3/GABRA4/GABRA5/GABRE/GABRG1/GABRG3	8	4_1	MF
85	GO:0005216	ion channel activity	91/2496	333/13329	6.4311585358878e-05	0.0055254370420836	0.0052239059686246	ANO2/ANO7/AQP1/ATP5F1A/ATP5F1B/ATP5F1D/ATP5PF/ATP5PO/BEST1/BEST2/BEST4/CACNB1/CALHM6/CLCN1/CLCN2/CLCN4/CLCNKA/CLDN4/CNGB1/GABRA1/GABRA2/GABRA3/GABRA4/GABRA5/GABRB1/GABRE/GABRG1/GABRG3/GLRA2/GLRB/GPM6A/GRID2/GRIK2/GRIK3/GRIN2A/HCN2/KCNA1/KCNA2/KCNA3/KCNA5/KCNAB3/KCNB2/KCNC1/KCNC2/KCNC3/KCNH8/KCNJ10/KCNJ2/KCNK2/KCNMB2/KCNN3/KCNS2/KCNT2/LRRC55/LRRC8D/MCU/OPRM1/P2RX6/P2RX7/PEX5L/PIEZO2/PSEN1/RYR1/RYR…	91	4_1	MF
86	GO:0004890	GABA-A receptor activity	9/2496	13/13329	9.60947202474224e-05	0.0076210505057763	0.0072051587813047	GABRA1/GABRA2/GABRA3/GABRA4/GABRA5/GABRB1/GABRE/GABRG1/GABRG3	9	4_1	MF
87	GO:0022836	gated channel activity	72/2496	254/13329	0.0001071493754588	0.0078907861498597	0.0074601745620195	ANO2/ANO7/AQP1/BEST1/CACNB1/CLCN1/CLCN2/CLCN4/CLCNKA/CNGB1/CYBB/GABRA1/GABRA2/GABRA3/GABRA4/GABRA5/GABRB1/GABRE/GABRG1/GABRG3/GLRA2/GLRB/GRID2/GRIK2/GRIK3/GRIN2A/HCN2/KCNA1/KCNA2/KCNA3/KCNA5/KCNAB3/KCNB2/KCNC1/KCNC2/KCNC3/KCNH8/KCNJ10/KCNJ2/KCNK2/KCNMB2/KCNN3/KCNS2/KCNT2/LRRC55/OPRM1/P2RX6/P2RX7/PEX5L/PIEZO2/RYR1/RYR2/SCN1A/SCN1B/SCN3A/SCN3B/SCN4A/SCN4B/SCN7A/SCN8A/SCN9A/SCNN1B/SNAP25/TMC6/TMC7/T…	72	4_1	MF
88	GO:0015108	chloride transmembrane transporter activity	28/2496	76/13329	0.0001528830317404	0.0102473142541353	0.0096881035268051	ANO2/ANO7/BEST1/BEST2/BEST4/CLCN1/CLCN2/CLCN4/CLCNKA/CLDN4/GABRA1/GABRA2/GABRA3/GABRA4/GABRA5/GABRB1/GABRE/GABRG1/GABRG3/GLRA2/GLRB/SLC12A2/SLC17A8/SLC1A4/SLC26A8/SLC4A8/SLC6A6/TTYH2	28	4_1	MF
89	GO:0009055	electron transfer activity	34/2496	99/13329	0.0001590271853212	0.0102473142541353	0.0096881035268051	AIFM2/AKR7A2/ALDH2/COX5A/COX5B/COX6A2/COX7B/COX8A/CYBB/CYCS/CYP1A2/DMGDH/GLDC/GLRX2/HAAO/IDH3B/ME2/NDOR1/NDUFA8/NDUFB2/NDUFB7/NDUFB9/NDUFS1/NDUFV1/NDUFV2/NQO2/P4HA2/QDPR/SDHA/UQCR10/UQCR11/UQCRC1/UQCRFS1/UQCRH	34	4_1	MF
90	GO:0005201	extracellular matrix structural constituent	36/2496	114/13329	0.0006577940531492	0.0398932746351077	0.0377162410660163	ACAN/AEBP1/ANOS1/CHADL/CHI3L1/CILP/COL11A1/COL16A1/COL21A1/COL25A1/COL4A5/COL6A3/COL7A1/COL9A2/COL9A3/COMP/CTHRC1/DPT/ECM1/EDIL3/EFEMP1/ELN/EMILIN2/HAPLN1/HAPLN4/IMPG2/LAMA1/LAMA4/MFAP4/MUC4/MUC6/SRPX/TGFBI/THBS3/TNC/TNXB	36	4_1	MF
91	GO:0007272	ensheathment of neurons	20/457	131/13008	2.90946933682017e-08	5.81602920430353e-05	5.71787289667712e-05	ASPA/BCAS1/CD9/CLDN11/CNTN2/FA2H/HEXB/JAM3/KLK6/LPAR1/MAG/MAL/MYRF/NDRG1/OLIG2/PLLP/PLP1/PMP22/SH3TC2/UGT8	20	4_0	BP
92	GO:0008366	axon ensheathment	20/457	131/13008	2.90946933682017e-08	5.81602920430353e-05	5.71787289667712e-05	ASPA/BCAS1/CD9/CLDN11/CNTN2/FA2H/HEXB/JAM3/KLK6/LPAR1/MAG/MAL/MYRF/NDRG1/OLIG2/PLLP/PLP1/PMP22/SH3TC2/UGT8	20	4_0	BP
93	GO:0042552	myelination	19/457	129/13008	1.16529966731507e-07	0.0001552956023308	0.000152674700272	ASPA/BCAS1/CD9/CNTN2/FA2H/HEXB/JAM3/KLK6/LPAR1/MAG/MAL/MYRF/NDRG1/OLIG2/PLLP/PLP1/PMP22/SH3TC2/UGT8	19	4_0	BP
94	GO:0032060	bleb assembly	6/457	10/13008	3.39043283346291e-07	0.0003388737617046	0.000333154636846	ANLN/EMP1/LPAR1/MYLK/P2RX7/PMP22	6	4_0	BP
95	GO:0042063	gliogenesis	25/457	253/13008	3.10685379711154e-06	0.0024842402961703	0.0024423141217714	ASPA/CD9/CDK6/CNP/CNTN2/DAAM2/E2F1/ERBB3/FA2H/GJC2/HEXB/LPAR1/LRP2/MAG/MAL/MYRF/NDRG1/NOTCH1/OLIG2/PLP1/RRAS2/SH3TC2/SLC45A3/SRGAP2/TREM2	25	4_0	BP
96	GO:0022010	central nervous system myelination	7/457	22/13008	6.80309135309909e-06	0.0038855370328128	0.0038199613702965	ASPA/CNTN2/FA2H/MAG/MAL/MYRF/PLP1	7	4_0	BP
97	GO:0032291	axon ensheathment in central nervous system	7/457	22/13008	6.80309135309909e-06	0.0038855370328128	0.0038199613702965	ASPA/CNTN2/FA2H/MAG/MAL/MYRF/PLP1	7	4_0	BP
98	GO:0048709	oligodendrocyte differentiation	13/457	89/13008	1.28967346001247e-05	0.0064451431164122	0.0063363693416928	ASPA/CNP/CNTN2/DAAM2/FA2H/LPAR1/MAG/MAL/MYRF/NOTCH1/OLIG2/PLP1/SLC45A3	13	4_0	BP
99	GO:0043209	myelin sheath	10/471	41/13542	1.00117003652412e-06	0.0004435183261801	0.0004225991417328	CNP/CNTN2/ERMN/GJC2/JAM3/MAG/MYO1D/PLLP/PLP1/PMP22	10	4_0	CC
